# Cold adaptation drives population genomic divergence in the ecological specialist, *Drosophila montana*

**DOI:** 10.1101/2020.04.20.050450

**Authors:** R. A. W. Wiberg, V. Tyukmaeva, A. Hoikkala, M. G. Ritchie, M. Kankare

**Affiliations:** Centre for Biological Diversity, School of Biology, University of St Andrews, St Andrews, KY16 9TH, Scotland, UK; Department of Biological and Environmental Science, University of Jyväskylä, Jyväskylä, 40014, Finland

**Keywords:** Environmental adaptation, genomic divergence, cold tolerance, CTmin, CCRT, cline populations, *D. montana*

## Abstract

Detecting signatures of ecological adaptation in comparative genomics is challenging, but analysing population samples with characterised geographic distributions, such as clinal variation, can help identify genes showing covariation with important ecological variation. Here we analysed patterns of geographic variation in the cold-adapted species *Drosophila montana* across phenotypes, genotypes and environmental conditions and tested for signatures of cold adaptation in population genomic divergence. We first derived the climatic variables associated with the geographic distribution of 24 populations across two continents to trace the scale of environmental variation experienced by the species, and measured variation in the cold tolerance of the flies of six populations from different geographic contexts. We then performed pooled whole genome sequencing of these six populations, and used Bayesian methods to identify SNPs where genetic differentiation is associated with both climatic variables and the population phenotypic measurements, while controlling for effects of demography and population structure. The top candidate SNPs were enriched on the X and 4^th^ chromosomes, and they also lay near genes implicated in other studies of cold tolerance and population divergence in this species and its close relatives. We conclude that ecological adaptation has contributed to the divergence of *D. montana* populations throughout the genome and in particular on the X and 4^th^ chromosomes, which also showed highest interpopulation F_ST_. This study demonstrates that ecological selection can drive genomic divergence at different scales, from candidate genes to chromosome-wide effects.
