## Supplementary material for "Cold adaptation drives population genomic divergence in the ecological specialist, *Drosophila montana*": TableS5_DAVID_results.xls

### Sheet: ccrt
Annotation Cluster 1
Term	Enrichment Score: 2.28		Count	P-value	Benjamini P-value
UP_KEYWORDS	Transmembrane helix		279	0.0017	0.14
UP_KEYWORDS	Membrane		284	0.0017	0.097
UP_KEYWORDS	Transmembrane		279	0.0018	0.076
GOTERM_CC_DIRECT	integral component of membrane		275	0.15	0.96
Annotation Cluster 2
Term	Enrichment Score: 1.74		Count	P-value	Benjamini P-value
INTERPRO	Immunoglobulin subtype 2		19	0.0057	1
SMART	IGc2		19	0.0083	0.91
INTERPRO	Immunoglobulin subtype		19	0.0091	1
SMART	IG		19	0.013	0.86
INTERPRO	Immunoglobulin V-set		8	0.024	1
INTERPRO	Immunoglobulin-like domain		20	0.029	0.99
INTERPRO	Immunoglobulin I-set		12	0.034	0.98
INTERPRO	Immunoglobulin-like fold		23	0.088	1
Annotation Cluster 3
Term	Enrichment Score: 1.61		Count	P-value	Benjamini P-value
GOTERM_MF_DIRECT	hydrolase activity, hydrolyzing O-glycosyl compounds		6	0.0088	0.7
GOTERM_MF_DIRECT	carbohydrate binding		9	0.039	0.93
INTERPRO	Glycoside hydrolase, family 16		3	0.042	0.98
Annotation Cluster 4
Term	Enrichment Score: 1.58		Count	P-value	Benjamini P-value
PIR_SUPERFAMILY	monoester phosphate phosphatase, PGP type		4	0.015	0.58
INTERPRO	HAD-superfamily hydrolase, subfamily IIA		4	0.028	0.99
INTERPRO	Nitrophenylphosphatase-like domain		4	0.028	0.99
INTERPRO	HAD-like domain		10	0.039	0.98
Annotation Cluster 5
Term	Enrichment Score: 1.31		Count	P-value	Benjamini P-value
GOTERM_MF_DIRECT	ATPase activity		12	0.0087	0.91
INTERPRO	ABC transporter A, ABCA		4	0.019	1
INTERPRO	AAA+ ATPase domain		18	0.035	0.98
INTERPRO	ABC transporter-like		10	0.039	0.98
SMART	AAA		18	0.045	0.96
INTERPRO	ABC transporter, conserved site		7	0.2	1
INTERPRO	P-loop containing nucleoside triphosphate hydrolase		50	0.36	1

### Sheet: ctmin
Annotation Cluster 1
Term	Enrichment Score: 2.32		Count	P-value	Benjamini P-value
PIR_SUPERFAMILY	monoester phosphate phosphatase, PGP type		5	0.0011	0.059
INTERPRO	Nitrophenylphosphatase-like domain		5	0.0034	0.99
INTERPRO	HAD-superfamily hydrolase, subfamily IIA		5	0.0034	0.99
INTERPRO	HAD-like domain		10	0.041	0.99
Annotation Cluster 2
Term	Enrichment Score: 1.66		Count	P-value	Benjamini P-value
INTERPRO	Pleckstrin homology-like domain		25	0.0046	0.96
INTERPRO	Dbl homology (DH) domain		8	0.0067	0.91
SMART	RhoGEF		8	0.0068	0.87
GOTERM_MF_DIRECT	Rho guanyl-nucleotide exchange factor activity		8	0.0083	0.92
GOTERM_BP_DIRECT	regulation of Rho protein signal transduction		8	0.01	0.91
INTERPRO	Guanine-nucleotide dissociation stimulator, CDC24, conserved site		3	0.023	0.99
SMART	PH		9	0.35	1
INTERPRO	Pleckstrin homology domain		9	0.36	1
Annotation Cluster 3
Term	Enrichment Score: 1.58		Count	P-value	Benjamini P-value
INTERPRO	Immunoglobulin subtype 2		19	0.0062	0.95
SMART	IGc2		19	0.0096	0.77
INTERPRO	Immunoglobulin subtype		19	0.0099	0.94
SMART	IG		19	0.015	0.79
INTERPRO	Immunoglobulin V-set		8	0.025	0.99
INTERPRO	Immunoglobulin-like domain		20	0.031	0.99
INTERPRO	CD80-like, immunoglobulin C2-set		6	0.035	0.99
UP_KEYWORDS	Immunoglobulin domain		7	0.04	0.77
INTERPRO	Immunoglobulin-like fold		24	0.06	0.99
INTERPRO	Immunoglobulin I-set		9	0.25	1
Annotation Cluster 4
Term	Enrichment Score: 1.46		Count	P-value	Benjamini P-value
GOTERM_MF_DIRECT	hydrolase activity, hydrolyzing O-glycosyl compounds		6	0.0097	0.77
INTERPRO	Glycoside hydrolase, family 16		3	0.043	0.99
GOTERM_MF_DIRECT	carbohydrate binding		8	0.1	0.99

### Sheet: pc2
Annotation Cluster 1
Term	Enrichment Score: 1.99		Count	P-value	Benjamini P-value
PIR_SUPERFAMILY	monoester phosphate phosphatase, PGP type		5	0.0027	0.17
INTERPRO	Nitrophenylphosphatase-like domain		5	0.0064	0.92
INTERPRO	HAD-superfamily hydrolase, subfamily IIA		5	0.0064	0.92
INTERPRO	HAD-like domain		10	0.098	1
Annotation Cluster 2
Term	Enrichment Score: 1.9		Count	P-value	Benjamini P-value
INTERPRO	Immunoglobulin subtype 2		22	0.0037	1
SMART	IGc2		22	0.0046	0.53
INTERPRO	Immunoglobulin V-set		10	0.0063	0.97
INTERPRO	Immunoglobulin subtype		22	0.0064	0.87
SMART	IG		22	0.008	0.58
INTERPRO	Immunoglobulin-like domain		23	0.027	0.99
INTERPRO	Immunoglobulin-like fold		28	0.048	0.98
INTERPRO	Immunoglobulin I-set		12	0.097	1
Annotation Cluster 3
Term	Enrichment Score: 1.65		Count	P-value	Benjamini P-value
SMART	RhoGEF		9	0.0039	0.72
INTERPRO	Dbl homology (DH) domain		9	0.0044	0.97
GOTERM_MF_DIRECT	Rho guanyl-nucleotide exchange factor activity		9	0.0061	0.87
GOTERM_BP_DIRECT	regulation of Rho protein signal transduction		9	0.0063	0.8
INTERPRO	Pleckstrin homology-like domain		26	0.019	0.96
INTERPRO	Guanine-nucleotide dissociation stimulator, CDC24, conserved site		3	0.032	0.98
SMART	PH		10	0.37	1
INTERPRO	Pleckstrin homology domain		10	0.41	1
Annotation Cluster 4
Term	Enrichment Score: 1.51		Count	P-value	Benjamini P-value
GOTERM_MF_DIRECT	nucleotide binding		34	0.0095	0.79
INTERPRO	Nucleotide-binding, alpha-beta plait		27	0.013	0.95
INTERPRO	RNA recognition motif domain		20	0.086	1
SMART	RRM		19	0.089	0.99
Annotation Cluster 5
Term	Enrichment Score: 1.34		Count	P-value	Benjamini P-value
INTERPRO	Lipase		9	0.028	0.98
INTERPRO	Lipase, N-terminal		9	0.028	0.98
UP_KEYWORDS	Secreted		15	0.029	0.67
GOTERM_BP_DIRECT	lipid metabolic process		10	0.07	0.95
GOTERM_MF_DIRECT	carboxylic ester hydrolase activity		7	0.13	0.99

### Sheet: pc1
Annotation Cluster 1
Term	Enrichment Score: 2.03		Count	P-value	Benjamini P-value
UP_KEYWORDS	Transport		74	0.0038	0.35
UP_KEYWORDS	Ion channel		28	0.0093	0.27
UP_KEYWORDS	Ion transport		35	0.022	0.35
Annotation Cluster 2
Term	Enrichment Score: 2.01		Count	P-value	Benjamini P-value
SMART	RhoGEF		11	0.0068	0.94
INTERPRO	Dbl homology (DH) domain		11	0.0093	0.97
GOTERM_MF_DIRECT	Rho guanyl-nucleotide exchange factor activity		11	0.01	0.89
GOTERM_BP_DIRECT	regulation of Rho protein signal transduction		11	0.014	0.94
Annotation Cluster 3
Term	Enrichment Score: 1.81		Count	P-value	Benjamini P-value
INTERPRO	Src homology-3 domain		22	0.0059	0.96
SMART	SH3		20	0.0079	0.81
UP_KEYWORDS	SH3 domain		12	0.081	0.64
Annotation Cluster 4
	Enrichment Score: 1.73		Count	P-value	Benjamini P-value
UP_KEYWORDS	Transmembrane		507	0.0057	0.28
UP_KEYWORDS	Membrane		516	0.0057	0.23
UP_KEYWORDS	Transmembrane helix		506	0.0062	0.21
GOTERM_CC_DIRECT	integral component of membrane		499	0.59	1
Annotation Cluster 5
Term	Enrichment Score: 1.55		Count	P-value	Benjamini P-value
UP_KEYWORDS	Ion channel		28	0.0093	0.27
UP_KEYWORDS	Sodium channel		11	0.013	0.29
UP_KEYWORDS	Sodium transport		11	0.034	0.45
UP_KEYWORDS	Sodium		11	0.034	0.45
INTERPRO	Na+ channel, amiloride-sensitive		10	0.035	1
GOTERM_MF_DIRECT	sodium channel activity		10	0.039	0.99
INTERPRO	Na+ channel, amiloride-sensitive, conserved site		4	0.071	1
Annotation Cluster 6
Term	Enrichment Score: 1.53		Count	P-value	Benjamini P-value
INTERPRO	Cation efflux protein		5	0.021	1
INTERPRO	Cation efflux protein transmembrane domain		5	0.021	1
GOTERM_MF_DIRECT	cation transmembrane transporter activity		5	0.059	0.99
Annotation Cluster 7
Term	Enrichment Score: 1.51		Count	P-value	Benjamini P-value
INTERPRO	WD40/YVTN repeat-like-containing domain		53	0.0047	1
INTERPRO	WD40-repeat-containing domain		49	0.0059	0.99
SMART	WD40		38	0.052	0.99
INTERPRO	WD40 repeat		38	0.057	1
INTERPRO	WD40 repeat, conserved site		23	0.097	1
INTERPRO	G-protein beta WD-40 repeat		14	0.11	1
Annotation Cluster 8
Term	Enrichment Score: 1.46		Count	P-value	Benjamini P-value
GOTERM_MF_DIRECT	nucleotide binding		49	0.0085	0.97
INTERPRO	Nucleotide-binding, alpha-beta plait		37	0.041	1
SMART	RRM		29	0.052	1
INTERPRO	RNA recognition motif domain		30	0.081	1
Annotation Cluster 9
Term	Enrichment Score: 1.42		Count	P-value	Benjamini P-value
UP_KEYWORDS	Metal-binding		117	0.0056	0.35
UP_KEYWORDS	Zinc		70	0.058	0.55
UP_KEYWORDS	Zinc-finger		41	0.17	0.72
Annotation Cluster 10
Term	Enrichment Score: 1.4		Count	P-value	Benjamini P-value
PIR_SUPERFAMILY	monoester phosphate phosphatase, PGP type		6	0.0035	0.35
INTERPRO	HAD-superfamily hydrolase, subfamily IIA		6	0.0058	1
INTERPRO	Nitrophenylphosphatase-like domain		6	0.0058	1
INTERPRO	HAD-like domain		15	0.06	1
INTERPRO	2-phosphoglycolate phosphatase, eukaryotic		3	0.14	1
GOTERM_MF_DIRECT	phosphatase activity		6	0.17	1
KEGG_PATHWAY	Glyoxylate and dicarboxylate metabolism		5	0.89	0.98

### Sheet: (pc1-pc2-ctmin-ccrt) shared genes
Annotation Cluster 1	Enrichment Score: 1.78	Count	P_Value	Benjamini
PIR_SUPERFAMILY	monoester phosphate phosphatase, PGP type	4	0.0061	0.22
INTERPRO	HAD-superfamily hydrolase, subfamily IIA	4	0.014	1
INTERPRO	Nitrophenylphosphatase-like domain	4	0.014	1
INTERPRO	HAD-like domain	8	0.063	1
Annotation Cluster 2	Enrichment Score: 1.54	Count	P_Value	Benjamini
GOTERM_MF_DIRECT	hydrolase activity, hydrolyzing O-glycosyl compounds	6	0.0029	0.5
INTERPRO	Glycoside hydrolase, family 16	3	0.026	1
GOTERM_MF_DIRECT	carbohydrate binding	8	0.03	0.97
INTERPRO	Concanavalin A-like lectin/glucanase, subgroup	6	0.33	1
Annotation Cluster 3	Enrichment Score: 1.53	Count	P_Value	Benjamini
UP_KEYWORDS	Glycosidase	14	0.0021	0.16
GOTERM_MF_DIRECT	hydrolase activity, hydrolyzing O-glycosyl compounds	6	0.0029	0.5
GOTERM_BP_DIRECT	carbohydrate metabolic process	14	0.044	0.99
INTERPRO	Glycoside hydrolase, superfamily	7	0.19	1
INTERPRO	Glycoside hydrolase, catalytic domain	5	0.44	1
